# Machine learning enables efficient and effective affinity maturation of nanobodies

**DOI:** 10.64898/2026.01.11.698911

**Authors:** Steffanie Paul, Edward P. Harvey, James Osei-Owusu, Aaron W. Kollasch, Adam J. Riesselman, Conor McMahon, Artem Gazizov, Murali Anuganti, Filmawit Belay, Minh Anh Kieu, Haisun Zhu, L. Robert Hollingsworth, J. Wade Harper, Deborah J. Moshinsky, Andre A. R. Teixeira, Debora S. Marks, Andrew C. Kruse

## Abstract

Antibodies can bind their targets with exquisite potency and selectivity due in part to large antibody-target protein-protein interaction surface areas. Despite the very large size and diversity of synthetic libraries, *in vitro* sorting alone tends to yield binders with modest affinities. By analogy to the *in vivo* affinity maturation in the natural immune system, these initial hits are typically affinity matured *in vitro* to achieve high affinity binding. However, affinity maturation campaigns can be laborious, often requiring multiple selection rounds and strategies for each clone to be optimized. Here, we investigated whether one could accelerate the discovery of optimized binders using machine learning on sequencing data from single selection sorts of affinity maturation yeast-display campaigns. Our results show that sparse sequencing data from a single sorting round can predict sequences that are enriched after multiple rounds. We also find that linear models outperform deep neural networks and semi-supervised approaches in ranking validated affinity-enhancing substitutions. Linear models are also more interpretable, offering insights into residue preferences that can be leveraged for further engineering. We use our models to design and select optimized nanobody binders to relaxin family peptide receptor 1 (RXFP1), yielding multiple improved binders including 3 sub nanomolar binders with the best exhibiting a ∼2500-fold improvement over WT.
