## Supplementary Data 1 for "Machine learning enables efficient and effective affinity maturation of nanobodies"

	Binding Experiment	Name	seq	model	ka (1/Ms)	kd (1/s)	KD(M)	KD(nM)	KD(pM)	Retention Time_SEC	Peak Area Percent	PSR mean
Seq001	SPR	RX002_WT	QVQLQESGGGLVQAGGSLRLSCAASGNISRRVVMGWYRQAPGKEREFVAGIDLGGNTYYADSVKGRFTISRDNAKNTVYLQMNSLKPEDTAVYYCAATYIDSEGYDYPHIYWGQGTQVTVSS	RX002_seq	6820	0.00343	5.10E-07	510	510000	2.884	100	2.63
Seq001	BLI	RX002_WT	QVQLQESGGGLVQAGGSLRLSCAASGNISRRVVMGWYRQAPGKEREFVAGIDLGGNTYYADSVKGRFTISRDNAKNTVYLQMNSLKPEDTAVYYCAATYIDSEGYDYPHIYWGQGTQVTVSS	RX002_seq			1.36E-06	1359.6
RX002 N27H	BLI	RX002_LR_FACS1_s01	QVQLQESGGGLVQAGGSLRLSCAASGHISRRVVMGWYRQAPGKEREFVAGIDLGGNTYYADSVKGRFTISRDNAKNTVYLQMNSLKPEDTAVYYCAATYIDSEGYDYPHIYWGQGTQVTVSS	LR_FACS1_singles			9.09E-08	90.86666667
Seq006	SPR	RX002_FACS2count_m01	QMQLQESGGGLVQAGGSMRLSCAASGNISRRVVMGWYRQAPGKEGEFVAGIDLGGNTYYADSVKGRFNIRRDNAKNTEYLQMNSLKPEDTAVYYCAVTYIDSEGYDNPHIYWGQGTQVTVSS	FACS2_count_multiples	17333.33333	0.000153	8.83E-09	8.826923077	8826.923077	3.023	100	2.1
Seq007	SPR	RX002_FACS2count_m02	QVQLQESGGGLVQAGGSLRLSCAASGNISRRVVMGWYRQAPGKEREFVAGIDLGDNTYYADSVKGRFTISRDNAKNTEYLQMNSLKPEDTAVYYCAAAYIDSEGYDSPHIYWGQGTQVTVSS	FACS2_count_multiples	31333.33333	0.000936667	2.99E-08	29.89361702	29893.61702	2.677	100	1.29
Seq008	SPR	RX002_FACS2count_m03	QVQLQESGGGLVQAGGSLRLSCEASGYISRLVVMGWYRQAPRKEREFVAGIDLGGNTYYADSVKGRFTISRGNAKNTVYLQMNSLKPEDTEVYYCAATYIDSEGYDYPHIYWGQGTQVTVSS	FACS2_count_multiples	17333.33333	0.000156	9.00E-09	9	9000	3.019	100	4.23
Seq009	SPR	RX002_FACS2count_m04	QVQLQESGGGLVQAGGSLRLSCAAGGNISRRVAMGWYRQAPGKEREFVAGVVLGGNTYYADSVKGRFTISRDNAKNTVYLQMNSLKPEDTEVYYCAATYIDSEGYDHPHIYWGQGTQVTVSS	FACS2_count_multiples	26000	0.000873333	3.36E-08	33.58974359	33589.74359	3.08	100	3.25
Seq010	SPR	RX002_FACS2count_m05	QVQLQESGCGLVQAGGSLRLSCAASDNISRRVVTGWYRLAPGKEREFVAGIDLGGNTYYADSVKGRFTISRDNAKNTEFLQMNSLKPEDTAVYYCAATYIDSEGYDYPHIYWGQGTRVTVSS	FACS2_count_multiples	18000	0.000156667	8.70E-09	8.703703704	8703.703704	3.171	93.19	1.77
Seq011	SPR	RX002_FACS2count_m06	QVQLQESGGGLVQAGGSLRLSCAESGNIPRRVVMGWYRQAPGKEREFVAGIDLGGNTYYAGSVKGRFTISRDNAKNTEYLQMDSLKPEDTAVYYCAATYIDSEGYDNPHIYWGQGIQVTVSS	FACS2_count_multiples	43000	0.000553333	1.29E-08	12.86821705	12868.21705	3.038	100	1.36
Seq012	SPR	RX002_FACS2count_m07	QVQLQESGGGLVQAGGSLRLSCAASGYISRLVVMGWYRQAPGKERELVAGIDLGGNTYYADSVKGRFTISRDNAKNTVYLQMNSLKPEDTAVYYCAATYIDSEGYDYPHVYWGQGTQVTVSS	FACS2_count_multiples	20333.33333	0.000115	5.66E-09	5.655737705	5655.737705	3.092	100	2.09
Seq013	SPR	RX002_FACS2count_m08	QVQLQESGGGLVQAGGSLRLSCAASGKISRRVVMGWYRQAPGKEREFVAGIDLGGNTYYADSVKGRFTISRDNAKNTEYLQMNSLKPEDTAVYYCAATYIDSEGYDYPHIYRGQGTQVTVSS	FACS2_count_multiples	27333.33333	0.000346667	1.27E-08	12.68292683	12682.92683	3.183	100	1.57
Seq014	SPR	RX002_FACS2count_m09	QVQLQESGSGLVQAGGSQRLSCAASGNISRRVAMGWYRQAPGKGREFVAGIDLGGNTYYADSVKSRFTISRDNAKNTVYLQMNSLKPEDTAVYYCAVTYIDSDGYDYPHIYWGQGTQVTVSS	FACS2_count_multiples	20333.33333	6.43E-05	3.16E-09	3.163934426	3163.934426	2.809	100	4.38
Seq015	SPR	RX002_FACS2count_m10	QVQLQESGGGLVQAGGSLRLSCAASGKISRRVAMGWYRQAPGKEREFVAGIDLGGNTYYTDSVKGRFTISLDNAKNTVYLQMNSLKPEDTAVYYCAATYIDSEGYDYPHIYWGQGTQVTVSS	FACS2_count_multiples	14366.66667	0.00022	1.53E-08	15.31322506	15313.22506	2.794	100	4.23
Seq002	SPR	RX002_LR_FACS1_s02	QVQLQESGGGLVQAGGSLRLSCAASGYISRRVVMGWYRQAPGKEREFVAGIDLGGNTYYADSVKGRFTISRDNAKNTVYLQMNSLKPEDTAVYYCAATYIDSEGYDYPHIYWGQGTQVTVSS	LR_FACS1_singles	13500	0.00067	4.96E-08	49.62962963	49629.62963			1
RX002 N27Y	BLI	RX002_LR_FACS1_s02	QVQLQESGGGLVQAGGSLRLSCAASGYISRRVVMGWYRQAPGKEREFVAGIDLGGNTYYADSVKGRFTISRDNAKNTVYLQMNSLKPEDTAVYYCAATYIDSEGYDYPHIYWGQGTQVTVSS	LR_FACS1_singles			5.49E-08	54.88666667
Seq016	SPR	RX002_FACS2count_m11	QVQLQESGGGLEQAGGSLRLSCAESGHISRRVVMGWYRQVPGKEREFVAGIDLGGDTYYADSVKGRFTISHDNAKNTVYLQMNSLKPEDTAVYYCAATYIDSEGYDYPHIYWGQGTQVTVSS	FACS2_count_multiples	18000	0.00047	2.61E-08	26.11111111	26111.11111	2.677	100	2.52
Seq017	SPR	RX002_FACS2count_m12	QVQLQESGGGLVQAGGSLRLSCAASGNISRRVGMGWYRQAPGKEREFVAGIDLGGNTYYADSVKGRFTISRDNAKNTVYLQMNSLKPEDTAVYYCAVTYIDSQGYDYPHIYWGQGTQVTVSS	FACS2_count_multiples	26666.66667	0.000293333	1.10E-08	11	11000	3.037	100	1.95
Seq018	SPR	RX002_FACS2count_m13	QVQLQESGDGLVQAGGSLRLSCAASGNISRRVVMGWYRQAPGKEREFVAGIDLGGNTYYADSVKGRFTISRDNAKNTEYLQMNSLKPEDTAVYYCAVTYFDSEGYDYPHIYWGQGTHVTVSS	FACS2_count_multiples	20000	0.000453333	2.27E-08	22.66666667	22666.66667	2.942	100	1.9
Seq019	SPR	RX002_FACS2count_m14	QVQLQESGGGLVQAGGSLRLSCAASGTISVRLAMGWYRQAPGKEREFVAGIDLGGNTYYADSVKGRFTISRDNAKNTVYLQMNSLKPEDTAVYYCAATYIDSEGYDYPHIYWGQGTQVTVSS	FACS2_count_multiples						2.714	100	3.24
Seq020	SPR	RX002_FACS2count_m15	QVQLQESGGGLVQAGGSLRLSCAASGYISRCVVMGWYRQTPGKEREFVAGIDLGGNTYYADSVKGRFTISRDNAKNTVYLQMNSLKPEDTAVYYCAATYIDSEGYDYPHIYWGQGTQVTVSS	FACS2_count_multiples	10566.66667	0.000373333	3.53E-08	35.33123028	35331.23028	2.695; 3.04	35.74; 48.53	8.59
Seq021	SPR	RX002_FACS2count_m16	QVQLQDSGGGLVQAGGSLRLSCAASGTISRLVVMGWYRQAPGKEREFVAGIDLGGNTYYADSVKGRFTISRDNAKNTVYLLMNSLKPEDTAVYYCAATYIDSEGYDYPHIYWGQGTQVTVSS	FACS2_count_multiples	18333.33333	0.00051	2.78E-08	27.81818182	27818.18182	3.003	100	2.91
Seq022	SPR	RX002_FACS2count_m17	QVQLQESGGGLVQAGGSLRLSCAASGKISRRVVMGWYRQAPGKEREFVAGIDLGGNIYYADNVKGRFTISRGNAKNTVYLQMNSLKPEDTAVYYCAATYIDSEGYDYPHIYWGQDTQVTVSS	FACS2_count_multiples	9300	0.00068	7.31E-08	73.11827957	73118.27957			5.01
Seq023	SPR	RX002_FACS2count_m18	QVQLQESGGGLVQAGGSMRLSCAASGYVSRRVVMGWYRQAPGKEREFVAGIDLGGNTYYADSVKGRFTISRDNAKNTVYLQMNSLKPEDTAVYYCAVTYIDSEGYDNPHIYWGQGTQVTVSS	FACS2_count_multiples	19000	0.000286667	1.51E-08	15.0877193	15087.7193	3.101	100	1.22
Seq024	SPR	RX002_FACS2count_m19	QVQLQESGGGLVQASGSLRLGCAASDNISRRVVMGWYRQAPGKEREFVAGIDLGGNTYYADSVIGRFTISRDNAKNTEYLQMNSLKPEDTAVYYCATTYIDSEGYDNPHIYWGQGTQVTVSS	FACS2_count_multiples	21333.33333	0.000110333	5.17E-09	5.171875	5171.875	2.251; 2.392; 2.643	27.86; 22.88; 41.44	1.08
Seq025	SPR	RX002_FACS2count_m20	QVQLQESGGGLVQAGGSLRLSCTASGNTSRCVVMGWYRQAPGKEREFVAGIDLGGNTYYADSVKGRFTISRDNAKNTVYLQMNSLKPEDTAVYYCAAAYIDSEGYDYPHIYWGQGTQVTVSS	FACS2_count_multiples						2.619	100	5.29
RX002 V33G	BLI	RX002_LR_FACS1_s03	QVQLQESGGGLVQAGGSLRLSCAASGNISRRVGMGWYRQAPGKEREFVAGIDLGGNTYYADSVKGRFTISRDNAKNTVYLQMNSLKPEDTAVYYCAATYIDSEGYDYPHIYWGQGTQVTVSS	LR_FACS1_singles			3.79E-08	37.88666667
Seq026	SPR	RX002_FACS2count_m21	QVQLQESGGGLVQAGGSLRLSCAASGSISRRVAMGWYRQAPGKEREFAAGIDLGGNTYYADSVKGRFTISCDNAKNTVYLKMNSLKPEDTAVYYCATTYIDSEGYDYPHIYWGQGTQVTVSS	FACS2_count_multiples	22000	0.000317667	1.44E-08	14.43939394	14439.39394	2.839	100	1.47
Seq027	SPR	RX002_FACS2count_m22	QVQPQESGGGLVQAGGSLRLSCAACGNISRRVVMGWYRQAPGKEREFVAGIDLGGNTYYADSVKGRFTIGRDNAKNTVYLQMNSLKQEDTAVYYCAATYIDSEGYDNPHIYWGQGTQVTVSS	FACS2_count_multiples	23000	0.0033	1.43E-07	143.4782609	143478.2609	3.082	100	1.94
Seq028	SPR	RX002_FACS2count_m23	QVQLQESSGGLAQAGGSLRLSCAASGNISRRVVMGWYRQAPGKERKFVAGIDLGGNTYYANSVKGRFTISRDNANNPVYLQMNSLKPEDTAAYYCAVTYIDSEGYDYPHIYWGQGTQVTVSS	FACS2_count_multiples	28000	0.000153333	5.48E-09	5.476190476	5476.190476	2.666	60.75	10.29
Seq029	SPR	RX002_FACS2count_m24	QVQLQESGGGLVQAGGSLRLSCAASGNISRRVAMGWYRQAPGKEREFVAGIDLGGNTYYADSVKGRFTIRRDNAKNTVYLQMNSLKPEDTAVYYCAATYIDSEGYDYPHIHWGQGTQVTVSS	FACS2_count_multiples	20333.33333	0.00027	1.33E-08	13.27868852	13278.68852	3.004	100	2.57
Seq030	SPR	RX002_FACS2count_m25	QVQLQESGGGLVQAGGSLRLSCAASGYISRLVVMGWYRQAPGKEREFVAGIDLGGNTYYADSVKGRFTISRDNAKNTVYLQMNSLKPEDTAVYYCAATYIDSEGYDYPHINWGQGTQVTVSS	FACS2_count_multiples	22000	0.000106667	4.85E-09	4.848484848	4848.484848	2.922	100	5.05
Seq031	SPR	RX002_FACS2count_m26	QVQLQESGGGLVQAGGSLRLGCAASGNISRRVVMGWYRQAPGKEREFVAGIDLGGNTYYADSVKGRFTISRDNAKNTEYLQMNSLKQEDTAVYYCAATYLDSEGYDYPHIYRGQGTQVTVSS	FACS2_count_multiples						2.999	92.65	2.11
Seq032	SPR	RX002_FACS2count_m27	QVQLQESGGGLVQAGGSLRLSCAASDNISRRVAMGWYRQAPGKEREFVAGIDLGGNTYYADSVKGRFTISRDNAKNTVYLQMNSLKPEDTAVYYCAATYIDSEGYDYPHIYWGQGTQVTVSS	FACS2_count_multiples	18000	0.000518	2.88E-08	28.77777778	28777.77778	2.785	100	2.22
Seq033	SPR	RX002_FACS2count_m28	QVQLQESGGGLVQAGGSLRLSCVTSGNISRCVVMGWYRQAPGKEREFVAGIDLGGNTYYADSVKGRFTISRDKAKNTVYLQMNSLKPEDTAVYYCAATYIDSEGYDYPHIYWGQGTQVTVSS	FACS2_count_multiples						2.658	100	1.34
Seq034	SPR	RX002_FACS2count_m29	QVQLLESGGGQVQAGGSLRLSCAASGNISRRVVMGWYRQAPGKEREFVAGLDLGGNTYYADSVKGRFTISRDNAKNTEYLQMNSLKPEDTAVYYCAATYIDSEGYDYPHIYRGQGTQVTVSS	FACS2_count_multiples	28000	0.000473333	1.69E-08	16.9047619	16904.7619	3.074	100	1.93
Seq035	SPR	RX002_FACS2count_m30	QVQLQESGGGLVQAGGSLRLSCEASGNISRRVVTGWYRQAPGKEREFVAGIDLGGNTYYADSVKGRFTISRDNAKNTVYLQMNSLKPEDTAVYYCATTYIDSEGYDHPHIYWGQGTQVTVSS	FACS2_count_multiples	28333.33333	0.000423333	1.49E-08	14.94117647	14941.17647	2.862	100	1.05
RX002 R31L	BLI	RX002_LR_FACS1_s04	QVQLQESGGGLVQAGGSLRLSCAASGNISRLVVMGWYRQAPGKEREFVAGIDLGGNTYYADSVKGRFTISRDNAKNTVYLQMNSLKPEDTAVYYCAATYIDSEGYDYPHIYWGQGTQVTVSS	LR_FACS1_singles			1.04E-07	103.7633333
Seq036	SPR	RX002_LR_FACS1_m01	QVQLQESGGGLVQAGGSLRLSCEASGYISRLVVMGWYRQAPRKEREFVAGIDLGGNTYYADSVKGRFTFSRDNAKNTECLQMNSLKPEDTAVYYCAATYIDSEGYDYPHTYWGQGTQVTVSS	LR_FACS1_multiples	28666.66667	8.67E-05	3.02E-09	3.023255814	3023.255814	3.042	100	4.08
Seq037	SPR	RX002_LR_FACS1_m02	QVQLQESGGGLVQAGGSLRLSCAESGKISRRVVMGWYRQAPGKVREFVAGIDLGGNTYYADSVKGRFTFSRDNAKNTECLQMNSLKPEDTAVYYCAATYIDSEGYDYPHTYWGQGTQVTVSS	LR_FACS1_multiples	32333.33333	0.00061	1.89E-08	18.86597938	18865.97938	2.728	100	4.95
Seq038	SPR	RX002_LR_FACS1_m03	QVQLQESGGGLVQAGGSLRLSCEASGYISRLVVMGWYRQAPRKEREFVAGIDLGGNTYYADSVKGRFNIRRDNAKNTEYLQMNSLKPEDTAVYYCAVTYIDSEGYDNPHIYWGQGTQVTVSS	LR_FACS1_multiples	28000	0.00027	9.64E-09	9.642857143	9642.857143	3.055	100	1.81
Seq039	SPR	RX002_LR_FACS1_m04	QVQLQESGGGLVQAGGSLRLSCEASGYISRLVVMGWYRQAPRKEREFVAGIDLGGNTYYADSVKGRFTISRDNAKNTEYLQMNSLKPEDTAVYYCAAAYIDSEGYDSPHIYWGQGTQVTVSS	LR_FACS1_multiples	35333.33333	0.001033333	2.92E-08	29.24528302	29245.28302	3.031	90.05	2.96
Seq040	SPR	RX002_LR_FACS1_m05	QVQLQESGGGLVQAGGSLRLSCAASGTISVRLAMGWYRQAPGKEREFVAGIDLGGNTYYADSVKGRFTFSRDNAKNTECLQMNSLKPEDTAVYYCAATYIDSEGYDYPHTYWGQGTQVTVSS	LR_FACS1_multiples						3.036	100	4.22
Seq041	SPR	RX002_LR_FACS1_m06	QVQLQESGGGLVQAGGSLRLSCAESGNIPRRVVMGWYRQAPGKEREFVAGIDLGGNTYYADSVKGRFTFSRDNAKNTECLQMNSLKPEDTAVYYCAATYIDSEGYDYPHTYWGQGTQVTVSS	LR_FACS1_multiples	40333.33333	0.001966667	4.88E-08	48.76033058	48760.33058	2.891	100	3.34
Seq042	SPR	RX002_LR_FACS1_m07	QVQLQESGGGLVQAGGSLRLSCAASGTISVRLAMGWYRQAPGKEREFVAGIDLGGNTYYADSVKGRFTFSRDNAKNTECLQMNSLKPEDTAVYYCAATYLDSEGYDYPHTYWGQGTQVTVSS	LR_FACS1_multiples						2.977	100	4.39
Seq043	SPR	RX002_LR_FACS1_m08	QVQLQESGGGLVQAGGSLRLSCAASGTISVRLAMGWYRQAPGKEREFVAGIDLGGNTYYADSVKGRFTFSRDNAKNTECLQMNSLKPEDTAVYYCADTYIDSEGYDYPHTYWGQGTQVTVSS	LR_FACS1_multiples								1.55
Seq044	SPR	RX002_LR_FACS1_m09	QVQLQESGGGLVQAGGSLRQSCAESGHISRRVVMGWYRQAPGKEREFVAGIDLGGNTYYADSVKGRFNIRRDNAKNTEYLQMNSLKPEDTAVYYCAVTYIDSEGYDNPHIYWGQGTQVTVSS	LR_FACS1_multiples						2.659; 3.44	52.5; 47.5	2.36
Seq045	SPR	RX002_LR_FACS1_m10	QVQLQESGGGLEQAGGSLRLSCAESGHISRRVVMGWYRQVPGKEREFVAGIDLGGDTYYADSVKGRFTISHDNAKNTVYLQMNSLKPEDTAVYYCAATYIDSEGYDYPHTYWGQGTQVTVSS	LR_FACS1_multiples	43333.33333	0.000776667	1.79E-08	17.92307692	17923.07692	2.989	100	2.03
RX002 I110T	BLI	RX002_LR_FACS1_s05	QVQLQESGGGLVQAGGSLRLSCAASGNISRRVVMGWYRQAPGKEREFVAGIDLGGNTYYADSVKGRFTISRDNAKNTVYLQMNSLKPEDTAVYYCAATYIDSEGYDYPHTYWGQGTQVTVSS	LR_FACS1_singles			1.18E-06	1182.466667
Seq046	SPR	RX002_LR_FACS1_m11	QVQLQESGGGLVQAGGSLRLSCEASGYISRLVVMGWYRQAPRKEREFVAGIDLGGNTYYADSVKGRFTFSRDNAKNTEYLQMNSLRPEDTAVYYCAATYIDSEGYDYPHIYRGQGTQVTVSS	LR_FACS1_multiples	26333.33333	0.000128667	4.89E-09	4.886075949	4886.075949	2.711; 3.062	29.14; 62.26	8.4
Seq047	SPR	RX002_LR_FACS1_m12	QVQLQESGGGLVQAGGSLRLSCAASGTISVRLAMGWYRQAPGKEREFVAGIGRGGITNYADSVKGRFTISRDNAKNTEYLQMNSLKQEDTAVYYCADTYIDSEGYDYPHIYRGQGTQVTVSS	LR_FACS1_multiples								1.06
Seq048	SPR	RX002_LR_FACS1_m13	QVQLQESGGGLVQAGGSLRLSCAAGGNISRRVAMGWYRQAPGKEREFVAGVVLGGNTYYADSVKGRFTFSRDNAKNTECLQMNSLKPEDTAVYYCAATYIDSEGYDYPHTYWGQGTQVTVSS	LR_FACS1_multiples	22666.66667	0.000546667	2.41E-08	24.11764706	24117.64706	2.974	100	2.1
Seq049	SPR	RX002_LR_FACS1_m14	QVQLQESGGGLVQAGGSLRQSCAESGHISRRVVMGWYRQAPGKEREFVAGIDLGGNTYYADSVKGRFTISRDNAKNTEYLQMNSLKPEDTAVYYCAAAYIDSEGYDSPHIYWGQGTQVTVSS	LR_FACS1_multiples						2.442; 2.709	55.89; 44.11	2.52
Seq050	SPR	RX002_LR_FACS1_m15	QVQLQESGGGLVQAGGSLRLSCTASGNTSRCVVMGWYRQAPGKEREFVAGIDLGGNTYYADSVKGRFTFSRDNAKNTECLQMNSLKPEDTAVYYCAATYIDSEGYDYPHTYWGQGTQVTVSS	LR_FACS1_multiples						2.559; 2.874	53.94; 46.06	4.28
Seq051	SPR	RX002_LR_FACS1_m16	QVQLQESGGGLVQAGGSLRLSCAASGTISVRLAMGWYRQAPGKEGEFVAGIDLGGNTYYADSVKGRFNIRRDNAKNTEYLQMNSLKPEDTAVYYCAVTYIDSEGYDNPHIYWGQGTQVTVSS	LR_FACS1_multiples						3.068	100	3.16
Seq052	SPR	RX002_LR_FACS1_m17	QVQLQESGGGLVQAGGSLRLSCAASGTISVRLAMGWFRQALGKVREFVAGIDLGGNTYYADSLKGRFTISRDNAKNTEYLQMNSLIPEDTAVYYCAATYIDSEGYDYPHIYWGQGTQVTVSS	LR_FACS1_multiples						2.486; 2.702	78.93; 21.07	4.16
Seq053	SPR	RX002_LR_FACS1_m18	QVQLQESGGGLEQAGGSLRLSCAESGHISRRVVMGWYRQVPGKEREFVAGIDLGGDTYYADSVKGRFTISRDNAKNTEYLQMNSLKPEDTAVYYCAATYIDSEGYDYPHIYWGQGTQVTVSS	LR_FACS1_multiples	18000	0.00036	2.00E-08	20	20000	2.674	91.66	4.04
Seq054	SPR	RX002_LR_FACS1_m19	QVQLQESGGGLVQAGGSLRLSCAASGYISRLVVMGWYRQAPGKEREFVAGIDLGDNTYYADSVKGRFTISRDNAKNTEYLQMNSLKPEDTAVYYCAAAYIDSEGYDSPHIYWGQGTQVTVSS	LR_FACS1_multiples	33333.33333	0.001026667	3.08E-08	30.8	30800	2.694; 2.976	15.94; 84.06	2.74
Seq055	SPR	RX002_LR_FACS1_m20	QVQLQESGGGLVQAGGSLRLSCAASDNISRRVAMGWYRQAPGKEREFVAGIDLGGNTYYADSVKGRFTFSRDNAKNTECLQMNSLKPEDTAVYYCAATYIDSEGYDYPHTYWGQGTQVTVSS	LR_FACS1_multiples	48333.33333	0.000613333	1.27E-08	12.68965517	12689.65517	3.018	100	1.9
RX002 V33A	BLI	RX002_LR_FACS1_s06	QVQLQESGGGLVQAGGSLRLSCAASGNISRRVAMGWYRQAPGKEREFVAGIDLGGNTYYADSVKGRFTISRDNAKNTVYLQMNSLKPEDTAVYYCAATYIDSEGYDYPHIYWGQGTQVTVSS	LR_FACS1_singles			5.48E-08	54.76
Seq003	SPR	RX002_LR_FACS1_s06	QVQLQESGGGLVQAGGSLRLSCAASGNISRRVAMGWYRQAPGKEREFVAGIDLGGNTYYADSVKGRFTISRDNAKNTVYLQMNSLKPEDTAVYYCAATYIDSEGYDYPHIYWGQGTQVTVSS	LR_FACS1_singles	16333.33333	0.00097	5.94E-08	59.3877551	59387.7551	2.816	100	2.54
Seq056	SPR	RX002_LR_FACS1_m21	QVQLQESGGGLVQAGGSLRLSCAESGNIPRRVVMGWYRQAPGKEREFVAGIDLGGNTYYAGSVKGRFTISRDNAKNTEYLQMNSLKPEDTAVYYCAVTYIDSEGYDNPHIYWGQGTQVTVSS	LR_FACS1_multiples	30666.66667	2.13E-05	6.96E-10	0.695652174	695.6521739	3.057	100	2.25
Seq057	SPR	RX002_LR_FACS1_m22	QVQLQESGGGLVQAGGSLRLSCAESGNIPRRVVIGWYRQAPGKEREFVAGIDLGGNTYYAGSVKGRFTISRDNAKNTEYLQMDSLKPEDTAVYYCAATYIDSEGYDNPHIYWGQGIQVTVSS	LR_FACS1_multiples	29000	8.80E-05	3.03E-09	3.034482759	3034.482759	3.036	100	1.98
Seq058	SPR	RX002_LR_FACS1_m23	QVQLQESGGGLVQAGGSLRLSCAASGTISVRLAMGWYRQAPGKEREFVAGIDLGGNTYYADSVIGRFTISRDNAKNTEYLQMNSLKPEDTAVYYCATTYIDSEGYDNPHIYWGQGTQVTVSS	LR_FACS1_multiples						2.996	100	2.15
Seq059	SPR	RX002_LR_FACS1_m24	QVQLQESGGGLVQAGGSLRLSCAASGTISVRLAMGWYRQAPGKEREFVAGIDLGDNTYYADSVKGRFTISRDNAKNTEYLQMNSLKPEDTAVYYCAAAYIDSEGYDSPHIYWGQGTQVTVSS	LR_FACS1_multiples						2.677	100	1.55
Seq060	SPR	RX002_LR_FACS1_m25	QVQLQESGVGLVQAGGSLRLSCAESGNISRRVVMGWFRQAPGKEREFVAGIDLGGNTYYADSVKGRFTISRDNAKNTEYLQMNCLKPEDTAMYYCAATYIDSEGYDYPHVYWGQGTQVTVSS	LR_FACS1_multiples	19000	0.000225	1.18E-08	11.84210526	11842.10526	2.622	84.86	1.43
Seq061	SPR	RX002_LR_FACS1_m26	QVQLQESGGGLVQAGGSLRLSCAESGNIPRRVVMGWYRQAPGKEREFVAGIDLGDNTYYADSVKGRFTISRDNAKNTEYLQMNSLKPEDTAVYYCAAAYIDSEGYDSPHIYWGQGTQVTVSS	LR_FACS1_multiples	34333.33333	0.001666667	4.85E-08	48.54368932	48543.68932	2.677	100	1.2
Seq062	SPR	RX002_LR_FACS1_m27	QVQLQESGGGLVQAGGSLRLSCAASGIISRHIDMGWYRQAPGKERKFVAGIDLGGNTYYADSVKGRFTISRDNAKNTEYLQMNSLKPEDTAVYYCAAAYIDSEGYDSPHIYWGQGTQVTVSS	LR_FACS1_multiples	22000	0.00084	3.82E-08	38.18181818	38181.81818	3.056	100	2.29
Seq063	SPR	RX002_LR_FACS1_m28	QVQLQESGGGLVQAGGSLRLSCAASGTISVRLAMGWYRQAPGKERVFVAGIDLGGNTYYADSVKGRFTISRDNAKNTEYLLMNSLKPEDTAVYYCAVTYIDSEGYDYPHIYWGQGTQVTVSS	LR_FACS1_multiples						2.727	100	5.53
Seq064	SPR	RX002_LR_FACS1_m29	QVQLQESGGGLVQAGGSLRLSCAASGYISRRVGMGWYRQAPGKEREFVAGIDLGGNTYYADSVKGRFTISRDNAKNTEYLLMNSLKPEDTAVYYCAVTYIDSEGYDYPHIYWGQGTRVTVSS	LR_FACS1_multiples	53000	1.00E-05	1.89E-10	0.188679245	188.6792453	3.103	100	1.97
Seq065	SPR	RX002_LR_FACS1_m30	QVQLQESGGGLVQAGGSLRLSCAASGYIFRARHMGWYRQAPGKEREFVAGISIGANTNYADSVKGRFTISRDNAKNTEYLQMNSPKPEDTAVYFCAATYIDSEGYDYPHTYWGQGTQVTVSS	LR_FACS1_multiples								1.25
RX002 I110V	BLI	RX002_LR_FACS1_s07	QVQLQESGGGLVQAGGSLRLSCAASGNISRRVVMGWYRQAPGKEREFVAGIDLGGNTYYADSVKGRFTISRDNAKNTVYLQMNSLKPEDTAVYYCAATYIDSEGYDYPHVYWGQGTQVTVSS	LR_FACS1_singles			3.11E-07	311.1
Seq066	SPR	RX002_LR_Gibbs_m01	QVQLQESGGGLVQAGGSLRLSCAASGHFSRRVVMGWYRQAPGKEREFVAGIDLGGNTYYADSVKGRFTISRDNAKNTVYLQMNSLKPEDTAVYYCAATYITSEGYDYPHIYWGQGTQVTVSS	LR_gibbs_multiples	17000	0.0017	1.00E-07	100	100000	2.816	100	4.83
Seq067	SPR	RX002_LR_Gibbs_m02	QVQLQESGGGLVQAGGSLRLSCAASGHIFRRVVMGWYRQAPGKEREFVAGYDLGGNTYYADSVKGRFTISRDNAKNTVYLQMNSLKPEDTAVYYCAATYSDSEGYDYPHIFWGQGTQVTVSS	LR_gibbs_multiples						3.102	100	2.28
Seq068	SPR	RX002_LR_Gibbs_m03	QVQLQESGGGLVQAGGSLRLSCAASGHIPRRTVMGWYRQAPGKEREFVAGIHLGGNTYYADSVKGRFTISRDNAKNTVYLQMNSLKPEDTAVYYCAATYIDSDGYDQPHIFWGQGTQVTVSS	LR_gibbs_multiples	26666.66667	0.00091	3.41E-08	34.125	34125	3.128	100	2.63
Seq069	SPR	RX002_LR_Gibbs_m04	QVQLQESGGGLVQAGGSLRLSCAASGHISRAVVMGWYRQAPGKEREFVAGIDLRGNTYYADSVKGRFTISRDNAKNTVYLQMNSLKPEDTAVYYCAATYVDSEGYDYQHIYWGQGTQVTVSS	LR_gibbs_multiples						3.068	100	4.56
Seq070	SPR	RX002_LR_Gibbs_m05	QVQLQESGGGLVQAGGSLRLSCAASGHISRRIVMGWYRQAPGKEREFVAGIDLGGPTYYADSVKGRFTISRDNAKNTVYLQMNSLKPEDTAVYYCYATYIDSEGHDYPHIYWGQGTQVTVSS	LR_gibbs_multiples						3.109	100	1.93
Seq071	SPR	RX002_LR_Gibbs_m06	QVQLQESGGGLVQAGGSLRLSCAASGHISRRVAMGWYRQAPGKEREFVAGIDLGQNTYYADSVKGRFTISRDNAKNTVYLQMNSLKPEDTAVYYCAATYIDSEGYDYPHIYWGQGTQVTVSS	LR_gibbs_multiples	20000	1.00E-05	5.00E-10	0.5	500	2.845	100	2.33
Seq072	SPR	RX002_LR_Gibbs_m07	QVQLQESGGGLVQAGGSLRLSCAASGHISRRVDMGWYRQAPGKEREFVAGIDPQGNTYYADSVKGRFTISRDNAKNTVYLQMNSLKPEDTAVYYCAVTYEDYEGYDYPHIYWGQGTQVTVSS	LR_gibbs_multiples						3.024	100	1.27
Seq073	SPR	RX002_LR_Gibbs_m08	QVQLQESGGGLVQAGGSLRLSCAASGHISRRVVMGWYRQAPGKEREFVAGIDLGGNTYYADSVKGRFTISRDNAKNTVYLQMNSLKPEDTAVYYCAATYSDTEGYDSPHGYWGQGTQVTVSS	LR_gibbs_multiples						3.109	100	1.4
Seq074	SPR	RX002_LR_Gibbs_m09	QVQLQESGGGLVQAGGSLRLSCAASGHISRRVVMGWYRQAPGKEREFVAGIDLGGNTYYADSVKGRFTISRDNAKNTVYLQMNSLKPEDTAVYYCAYTYIDFEGYDYPHIYWGQGTQVTVSS	LR_gibbs_multiples	41666.66667	0.0047	1.13E-07	112.8	112800	3.026	100	4.69
Seq075	SPR	RX002_LR_Gibbs_m10	QVQLQESGGGLVQAGGSLRLSCAASGHISRRVVMGWYRQAPGKEREFVAGIDLGGTTYYADSVKGRFTISRDNAKNTVYLQMNSLKPEDTAVYYCATTYIDSEGYDYPHIYWGQGTQVTVSS	LR_gibbs_multiples	15000	0.00035	2.33E-08	23.33333333	23333.33333	2.823	100	4.48
RX002 A97V	BLI	RX002_LR_FACS1_s08	QVQLQESGGGLVQAGGSLRLSCAASGNISRRVVMGWYRQAPGKEREFVAGIDLGGNTYYADSVKGRFTISRDNAKNTVYLQMNSLKPEDTAVYYCAVTYIDSEGYDYPHIYWGQGTQVTVSS	LR_FACS1_singles			5.59E-08	55.9
Seq076	SPR	RX002_LR_Gibbs_m11	QVQLQESGGGLVQAGGSLRLSCAASGHISRRVVMGWYRQAPGKEREFVAGIDLRGNTYYADSVKGRFTISRDNAKNTVYLQMNSLKPEDTAVYYCAATYIDSEGYDYPHFYWGQGTQVTVSS	LR_gibbs_multiples	13666.66667	0.000103333	7.56E-09	7.56097561	7560.97561	2.903	100	4.97
Seq077	SPR	RX002_LR_Gibbs_m12	QVQLQESGGGLVQAGGSLRLSCAASGHISRRWVMGWYRQAPGKEREFVAGIDLGGNTYYADSVKGRFTISRDNAKNTVYLQMNSLKPEDTAVYYCYATYIDSEGYDYPLIFWGQGTQVTVSS	LR_gibbs_multiples	14000	0.001205	8.61E-08	86.07142857	86071.42857	3.071	100	2.19
Seq078	SPR	RX002_LR_Gibbs_m13	QVQLQESGGGLVQAGGSLRLSCAASGHLSRRDVMGWYRQAPGKEREFVAGIDLGGNRYYADSVKGRFTISRDNAKNTVYLQMNSLKPEDTAVYYCFATYIDSEGYDYPHIYWGQGTQVTVSS	LR_gibbs_multiples	33666.66667	0.0063	1.87E-07	187.1287129	187128.7129	3.101	100	2.3
Seq079	SPR	RX002_LR_Gibbs_m14	QVQLQESGGGLVQAGGSLRLSCAASGHVSRRVVMGWYRQAPGKEREFVAGIWLGGNDYYADSVKGRFTISRDNAKNTVYLQMNSLKPEDTAVYYCAATPIGSEGYDYIHIYWGQGTQVTVSS	LR_gibbs_multiples						3.259	100	2.3
Seq080	SPR	RX002_LR_Gibbs_m15	QVQLQESGGGLVQAGGSLRLSCAASGKISRRVVMGWYRQAPGKEREFVAGIDLGGNIYYADSVKGRFTISRDNAKNTVYLQMNSLKPEDTAVYYCLAIYIDSEGYDYPHIHWGQGTQVTVSS	LR_gibbs_multiples	10466.66667	0.002166667	2.07E-07	207.0063694	207006.3694	2.746	100	3.26
Seq081	SPR	RX002_LR_Gibbs_m16	QVQLQESGGGLVQAGGSLRLSCAASGNFSRRVVMGWYRQAPGKEREFVAGIDLSGNTYYADSVKGRFTISRDNAKNTVYLQMNSLKPEDTAVYYCAAIYIDSEGYDSPHIRWGQGTQVTVSS	LR_gibbs_multiples						2.973	90.92	1.66
Seq082	SPR	RX002_LR_Gibbs_m17	QVQLQESGGGLVQAGGSLRLSCAASGNISRLVVMGWYRQAPGKEREFVAGVDLGGNTYYADSVKGRFTISRDNAKNTVYLQMNSLKPEDTAVYYCAATYIDSEGYDYPHINWGQGTQVTVSS	LR_gibbs_multiples	25333.33333	0.001533333	6.05E-08	60.52631579	60526.31579	2.826	100	2.47
Seq083	SPR	RX002_LR_Gibbs_m18	QVQLQESGGGLVQAGGSLRLSCAASGNISRRDLMGWYRQAPGKEREFVAGIDLGIRTYYADSVKGRFTISRDNAKNTVYLQMNSLKPEDTAVYYCAATYIDSGGYDYTVIYWGQGTQVTVSS	LR_gibbs_multiples						3.008	100	2.48
Seq084	SPR	RX002_LR_Gibbs_m19	QVQLQESGGGLVQAGGSLRLSCAASGNISRRDVMGWYRQAPGKEREFVAGIDLGGRTYYADSVKGRFTISRDNAKNTVYLQMNSLKPEDTAVYYCASTYIKSEGYDYPHTYWGQGTQVTVSS	LR_gibbs_multiples						3.052	100	0.93
Seq085	SPR	RX002_LR_Gibbs_m20	QVQLQESGGGLVQAGGSLRLSCAASGNISRRDVMGWYRQAPGKEREFVAGIDRGGNTYYADSVKGRFTISRDNAKNTVYLQMNSLKPEDTAVYYCATTYIDSEGYDYPHIYWGQGTQVTVSS	LR_gibbs_multiples	83000	0.014666667	1.77E-07	176.7068273	176706.8273	2.748	100	1.71
RX002 N27K	BLI	RX002_LR_FACS1_s09	QVQLQESGGGLVQAGGSLRLSCAASGKISRRVVMGWYRQAPGKEREFVAGIDLGGNTYYADSVKGRFTISRDNAKNTVYLQMNSLKPEDTAVYYCAATYIDSEGYDYPHIYWGQGTQVTVSS	LR_FACS1_singles			2.62E-07	261.5666667
Seq086	SPR	RX002_LR_Gibbs_m21	QVQLQESGGGLVQAGGSLRLSCAASGNISRRVAMGWYRQAPGKEREFVAGIDLDGNTYYADSVKGRFTISRDNAKNTVYLQMNSLKPEDTAVYYCDATYIDSEGYGYPHGYWGQGTQVTVSS	LR_gibbs_multiples						3.121	100	1.78
Seq087	SPR	RX002_LR_Gibbs_m22	QVQLQESGGGLVQAGGSLRLSCAASGNISRRVGMGWYRQAPGKEREFVAGIDLGGNTYYADSVKGRFTISRDNAKNTVYLQMNSLKPEDTAVYYCAATEVDSEGYSYPLIYWGQGTQVTVSS	LR_gibbs_multiples						2.759	100	1.7
Seq088	SPR	RX002_LR_Gibbs_m23	QVQLQESGGGLVQAGGSLRLSCAASGNISRRVGMGWYRQAPGKEREFVAGIDLGGNTYYADSVKGRFTISRDNAKNTVYLQMNSLKPEDTAVYYCAATYIVSEGYPYPHIYWGQGTQVTVSS	LR_gibbs_multiples						2.831	100	3.58
Seq089	SPR	RX002_LR_Gibbs_m24	QVQLQESGGGLVQAGGSLRLSCAASGNISRRVGMGWYRQAPGKEREFVAGIDLGGNTYYADSVKGRFTISRDNAKNTVYLQMNSLKPEDTAVYYCAHTYIDSEGYDYTHIYWGQGTQVTVSS	LR_gibbs_multiples	34666.66667	0.002033333	5.87E-08	58.65384615	58653.84615	3.046	100	1.54
Seq090	SPR	RX002_LR_Gibbs_m25	QVQLQESGGGLVQAGGSLRLSCAASGNISRRVVMGWYRQAPGKEREFVAGIDLGGNTYYADSVKGRFTISRDNAKNTVYLQMNSLKPEDTAVYYCAATKIDSEGYDYTHTYWGQGTQVTVSS	LR_gibbs_multiples						2.714	100	1.33
Seq091	SPR	RX002_LR_Gibbs_m26	QVQLQESGGGLVQAGGSLRLSCAASGNISRRVVMGWYRQAPGKEREFVAGIDLGGNTYYADSVKGRFTISRDNAKNTVYLQMNSLKPEDTAVYYCAVTYVVSEGYDYPHIYWGQGTQVTVSS	LR_gibbs_multiples	130000	0.0071	5.46E-08	54.61538462	54615.38462	2.773	100	4.75
Seq092	SPR	RX002_LR_Gibbs_m27	QVQLQESGGGLVQAGGSLRLSCAASGNISRRVVMGWYRQAPGKEREFVAGIDLGINTYYADSVKGRFTISRDNAKNTVYLQMNSLKPEDTAVYYCAVTYIDSEQYDYTHIHWGQGTQVTVSS	LR_gibbs_multiples						3.076	100	2.96
Seq093	SPR	RX002_LR_Gibbs_m28	QVQLQESGGGLVQAGGSLRLSCAASGNISRRVVMGWYRQAPGKEREFVAGIDLSINTYYADSVKGRFTISRDNAKNTVYLQMNSLKPEDTAVYYCAHTYIDSEGHDYPHVYWGQGTQVTVSS	LR_gibbs_multiples						3.029	100	3.15
Seq094	SPR	RX002_LR_Gibbs_m29	QVQLQESGGGLVQAGGSLRLSCAASGNISRRVVMGWYRQAPGKEREFVAGIDRGSNTYYADSVKGRFTISRDNAKNTVYLQMNSLKPEDTAVYYCAATYIDSEGYDSPHIYWGQGTQVTVSS	LR_gibbs_multiples	20000	0.000576667	2.88E-08	28.83333333	28833.33333	3.101	100	1.62
Seq095	SPR	RX002_LR_Gibbs_m30	QVQLQESGGGLVQAGGSLRLSCAASGNISRRVVMGWYRQAPGKEREFVAGIGLGGSQYYADSVKGRFTISRDNAKNTVYLQMNSLKPEDTAVYYCAATYIDSEGYDYPHVDWGQGTQVTVSS	LR_gibbs_multiples	180000	0.0065	3.61E-08	36.11111111	36111.11111	2.892	100	2.54
RX002 V33L	BLI	RX002_LR_FACS1_s10	QVQLQESGGGLVQAGGSLRLSCAASGNISRRVLMGWYRQAPGKEREFVAGIDLGGNTYYADSVKGRFTISRDNAKNTVYLQMNSLKPEDTAVYYCAATYIDSEGYDYPHIYWGQGTQVTVSS	LR_FACS1_singles			1.19E-07	119.3766667
Seq005	SPR	RX002_LR_FACS1_s11	QVQLQESGGGLVQAGGSLRLSCAASGNISRRVVMGWYRQAPGKEREFVAGLDLGGNTYYADSVKGRFTISRDNAKNTVYLQMNSLKPEDTAVYYCAATYIDSEGYDYPHIYWGQGTQVTVSS	LR_FACS1_singles	37000	0.00545	1.47E-07	147.2972973	147297.2973	2.894	100	2.71
RX002 I51L	BLI	RX002_LR_FACS1_s11	QVQLQESGGGLVQAGGSLRLSCAASGNISRRVVMGWYRQAPGKEREFVAGLDLGGNTYYADSVKGRFTISRDNAKNTVYLQMNSLKPEDTAVYYCAATYIDSEGYDYPHIYWGQGTQVTVSS	LR_FACS1_singles			2.05E-06	2050.433333
Seq004	SPR	RX002_LR_FACS1_s12	QVQLQESGGGLVQAGGSLRLSCAASGNISRRVVMGWYRQAPGKEREFVAGIDLGGNTYYADSVKGRFTISRDNAKNTEYLQMNSLKPEDTAVYYCAATYIDSEGYDYPHIYWGQGTQVTVSS	LR_FACS1_singles	14666.66667	0.001413333	9.64E-08	96.36363636	96363.63636	2.7	100	1.12
