## Supplementary Data 2 for "Machine learning enables efficient and effective affinity maturation of nanobodies"

### Sheet: Sheet1
	KruseVHH_SEC-SPR-PSR analysis report										20250407_KruseVHH_PSR controls analysis_clean																				SPR kinetics_Ab density (12µg/mL)						SPR kinetics_Ab density (6µg/mLL)						SPR kinetics_Ab density (3µg/mL)
	Ab Name	Original Well	Retention Time_SEC	Peak Area Percent	SEC Filter	Plot	SPR	SEC+SPR	PSR mean	PSR label (cutoff 2.34)	Raw DNA	Raw Avidin	Raw Insulin	Raw Ovalbumin	Olaratumab DNA	Blank DNA	FO Norm Olaratumab DNA	FO Norm DNA	Blank Avidin	FO Norm Olaratumab Avidin	FO Norm Avidin	Blank Insulin	FO Norm Olaratumab Insulin	FO Norm Insulin	Blank Ovalbumin	FO Norm Olaratumab Ovalbumin	FO Norm Ovalbumin	Mean FO Norm Sample	Mean Norm Olaratumab	Mean FO Filter	ka (M-1s-1)	kd (s-1)	KD (nM)	Rmax	Res.sd	Sensogram	ka (M-1s-1)	kd (s-1)	KD (nM)	Rmax	Res.sd	Sensogram	ka (M-1s-1)	kd (s-1)	KD (nM)	Rmax	Res.sd	Sensogram	SPR Annotation
RX002	Seq001	A01	2.884	100	1		FALSE	FALSE	2.62749	0	0.385	1.116	0.466	0.427	0.311	0.204635	1.51978	1.8814	0.275476	1.11443	4.05117	0.213044	3.01933	2.18734	0.178656	3.69846	2.39007	2.62749	2.338	0
	Seq002	A02			0		TRUE	FALSE	0.999225	1	0.167	0.281	0.26	0.168	0.311	0.204635	1.51978	0.816086	0.275476	1.11443	1.02005	0.213044	3.01933	1.22041	0.178656	3.69846	0.940356	0.999225	2.338	1							13327.9	0.000753492	5.65349e-08	45.91	1.4		14006.2	0.000587725	4.19616e-08	48.74	1.3
	Seq003	A03	2.816	100	1		TRUE	TRUE	2.54029	0	0.504	1.101	0.438	0.294	0.311	0.204635	1.51978	2.46292	0.275476	1.11443	3.99672	0.213044	3.01933	2.05591	0.178656	3.69846	1.64562	2.54029	2.338	0	17103.3	0.00062618	3.66117e-08	31.93	1.3		16460.4	0.000978706	5.94582e-08	83.33	1.4		15853.9	0.00131542	8.2971e-08	79.61	1.5
	Seq004	A04	2.7	100	1		TRUE	TRUE	1.11504	1	0.264	0.351	0.2	0.171	0.311	0.204635	1.51978	1.2901	0.275476	1.11443	1.27416	0.213044	3.01933	0.938773	0.178656	3.69846	0.957148	1.11504	2.338	1	17397.9	0.00117304	6.74244e-08	28.59	1.5		14172.9	0.000841584	5.93797e-08	51.8	1.4		12562	0.00219153	1.74457e-07	61.2	1.7
	Seq005	A05	2.894	100	1		FALSE	FALSE	2.71016	0	0.414	1.159	0.504	0.401	0.311	0.204635	1.51978	2.02311	0.275476	1.11443	4.20726	0.213044	3.01933	2.36571	0.178656	3.69846	2.24454	2.71016	2.338	0							34888.6	0.00438037	1.25553e-07	30.4	1.7		39315.5	0.00652291	1.65912e-07	39.31	1.8
RX002i100	Seq006	A06	3.023	100	1		TRUE	TRUE	2.10157	1	0.321	0.888	0.448	0.27	0.311	0.204635	1.51978	1.56864	0.275476	1.11443	3.22351	0.213044	3.01933	2.10285	0.178656	3.69846	1.51129	2.10157	2.338	1	18357.5	5.87066e-05	3.19796e-09	58.93	1.5		16539.8	0.000103142	6.23598e-09	116.39	1.7		16525.6	0.000302632	1.83129e-08	113.53	1.6
RX002i101	Seq007	A07	2.677	100	0		TRUE	FALSE	1.28848	1	0.214	0.461	0.248	0.227	0.311	0.204635	1.51978	1.04576	0.275476	1.11443	1.67347	0.213044	3.01933	1.16408	0.178656	3.69846	1.2706	1.28848	2.338	1	26480.9	0.000883721	3.33721e-08	32.73	1.5		32641.2	0.000832111	2.54927e-08	105.7	2.1		35043.8	0.00111457	3.18051e-08	116.99	2.4
RX002i102	Seq008	A08	3.019	100	1		TRUE	TRUE	4.22959	0	0.455	1.465	1.343	0.549	0.311	0.204635	1.51978	2.22347	0.275476	1.11443	5.31806	0.213044	3.01933	6.30386	0.178656	3.69846	3.07295	4.22959	2.338	0	17322.1	0.000134575	7.76899e-09	64.91	1.7		17379.5	5.84089e-05	3.36079e-09	128.23	1.8		17801.4	0.000275252	1.54624e-08	130.72	2.3
RX002i103	Seq009	A09	3.08	100	1		TRUE	TRUE	3.24999	0	0.508	1.025	0.748	0.587	0.311	0.204635	1.51978	2.48246	0.275476	1.11443	3.72083	0.213044	3.01933	3.51101	0.178656	3.69846	3.28565	3.24999	2.338	0	27576.8	0.000482208	1.7486e-08	55.52	2.1		26905	0.00115878	4.30692e-08	81.42	2		23387.2	0.000941094	4.02397e-08	81.47	1.7
RX002i104	Seq010	A10	3.171	93.19	1		TRUE	TRUE	1.77453	1	0.336	0.628	0.412	0.222	0.311	0.204635	1.51978	1.64194	0.275476	1.11443	2.27969	0.213044	3.01933	1.93387	0.178656	3.69846	1.24261	1.77453	2.338	1	18646.1	0.000118382	6.34887e-09	60.96	1.5		17659.3	0.000173389	9.81854e-09	93.78	1.6		17264.3	0.000180086	1.04311e-08	97.31	1.4
RX002i105	Seq011	A11	3.038	100	1		TRUE	TRUE	1.35986	1	0.21	0.524	0.244	0.244	0.311	0.204635	1.51978	1.02622	0.275476	1.11443	1.90216	0.213044	3.01933	1.1453	0.178656	3.69846	1.36576	1.35986	2.338	1	41096.6	0.000544686	1.32538e-08	137.13	3.2		44461.6	0.000438889	9.8712e-09	115.63	3		43579.2	0.000681063	1.56281e-08	140.6	3.2
RX002i106	Seq012	A12	3.092	100	1		TRUE	TRUE	2.09102	1	0.333	0.744	0.328	0.446	0.311	0.204635	1.51978	1.62728	0.275476	1.11443	2.70078	0.213044	3.01933	1.53959	0.178656	3.69846	2.49642	2.09102	2.338	1	20570.6	8.9036e-05	4.32832e-09	102.26	1.9		20137.6	3.58387e-05	1.77969e-09	113.4	2		20433.9	0.000219936	1.07633e-08	130.98	2.1
RX002i107	Seq013	B01	3.183	100	1		TRUE	TRUE	1.57029	1	0.286	0.431	0.372	0.281	0.311	0.204635	1.51978	1.39761	0.275476	1.11443	1.56456	0.213044	3.01933	1.74612	0.178656	3.69846	1.57286	1.57029	2.338	1	29822.5	0.000265267	8.89487e-09	57.61	1.9		25688.8	0.000307842	1.19835e-08	120.54	2.3		26030.7	0.000464214	1.78333e-08	149.21	2.3
RX002i108	Seq014	B02	2.809	100	1		TRUE	TRUE	4.38025	0	1.162	1.414	0.931	0.418	0.311	0.204635	1.51978	5.67839	0.275476	1.11443	5.13293	0.213044	3.01933	4.36999	0.178656	3.69846	2.3397	4.38025	2.338	0	22370.7	1e-05	4.47014e-10	118.26	2.8		18715.2	4.28035e-05	2.28709e-09	139.19	2.3		19754.9	0.000141035	7.13923e-09	131.09	2.6
RX002i109	Seq015	B03	2.794	100	1		TRUE	TRUE	4.23	0	0.75	1.606	0.957	0.524	0.311	0.204635	1.51978	3.66506	0.275476	1.11443	5.8299	0.213044	3.01933	4.49203	0.178656	3.69846	2.93302	4.23	2.338	0	8131.07	1e-05	1.22985e-09	68.13	5		17382.3	0.000292754	1.6842e-08	81.75	1.7		17523.8	0.000356624	2.03508e-08	74.99	1.6
RX002i110	Seq016	B04	2.677	100	0		TRUE	FALSE	2.51573	0	0.526	1.103	0.364	0.318	0.311	0.204635	1.51978	2.57043	0.275476	1.11443	4.00398	0.213044	3.01933	1.70857	0.178656	3.69846	1.77996	2.51573	2.338	0	18002.4	0.000374146	2.07831e-08	97.09	1.7		16881	0.000361004	2.13853e-08	120.18	1.8		19205.7	0.000676837	3.52415e-08	108.73	2
RX002i111	Seq017	B05	3.037	100	1		TRUE	TRUE	1.94749	1	0.263	0.502	0.517	0.403	0.311	0.204635	1.51978	1.28521	0.275476	1.11443	1.8223	0.213044	3.01933	2.42673	0.178656	3.69846	2.25574	1.94749	2.338	1	27779	0.000248369	8.94089e-09	159.55	3		26888	0.000300399	1.11722e-08	139.32	2.5		24613	0.000325269	1.32154e-08	121.87	2
RX002i112	Seq018	B06	2.942	100	1		TRUE	TRUE	1.90436	1	0.307	0.704	0.376	0.321	0.311	0.204635	1.51978	1.50023	0.275476	1.11443	2.55557	0.213044	3.01933	1.76489	0.178656	3.69846	1.79675	1.90436	2.338	1	20441.8	0.000442628	2.16531e-08	133.44	1.9		19895.5	0.000487502	2.45032e-08	149.15	1.9		20106.3	0.000433784	2.15745e-08	174.59	2.1
RX002i113	Seq019	B07	2.714	100	1		FALSE	FALSE	3.23541	0	0.316	1.041	0.811	0.681	0.311	0.204635	1.51978	1.54421	0.275476	1.11443	3.77891	0.213044	3.01933	3.80673	0.178656	3.69846	3.8118	3.23541	2.338	0
RX002i114	Seq020	B08	2.695; 3.04	35.74; 48.53	0		FALSE	FALSE	8.59426	0	1.882	2.459	2.349	0.934	0.311	0.204635	1.51978	9.19685	0.275476	1.11443	8.92636	0.213044	3.01933	11.0259	0.178656	3.69846	5.22793	8.59426	2.338	0	16520.6	1e-05	6.05303e-10	23.44	1.6		7316.56	0.000331766	4.53445e-08	51.78	1.4		7351.22	0.000779367	1.06019e-07	46.78	1.7
RX002i115	Seq021	B09	3.003	100	1		TRUE	TRUE	2.91086	0	0.508	1.05	0.578	0.471	0.311	0.204635	1.51978	2.48246	0.275476	1.11443	3.81158	0.213044	3.01933	2.71306	0.178656	3.69846	2.63636	2.91086	2.338	0	18369.6	0.000551989	3.00491e-08	83.98	1.7		18497.3	0.000480119	2.59561e-08	164.27	2		18681.9	0.000501729	2.68564e-08	168.23	2.2
RX002i116	Seq022	B10			0		TRUE	FALSE	5.01208	0	1.451	1.442	1.067	0.485	0.311	0.204635	1.51978	7.09066	0.275476	1.11443	5.23457	0.213044	3.01933	5.00836	0.178656	3.69846	2.71472	5.01208	2.338	0	8643.64	0.000899914	1.04113e-07	70.47	1.7		8316.62	0.000735278	8.84107e-08	94.08	1.8		10559.2	0.000401343	3.8009e-08	69.58	1.4
RX002i117	Seq023	B11	3.101	100	1		TRUE	TRUE	1.21528	1	0.147	0.374	0.269	0.272	0.311	0.204635	1.51978	0.718351	0.275476	1.11443	1.35765	0.213044	3.01933	1.26265	0.178656	3.69846	1.52248	1.21528	2.338	1	18958.9	0.000171654	9.05398e-09	174.78	2.9		19020.7	0.000249411	1.31126e-08	186.52	2.4		18870.1	0.000443696	2.35132e-08	156.12	2.8
RX002i118	Seq024	B12	2.251; 2.392; 2.643	27.86; 22.88; 41.44	0		TRUE	FALSE	1.08015	1	0.135	0.591	0.144	0.15	0.311	0.204635	1.51978	0.65971	0.275476	1.11443	2.14538	0.213044	3.01933	0.675917	0.178656	3.69846	0.839604	1.08015	2.338	1	21100.8	4.06539e-05	1.92665e-09	95.81	2		21486.1	0.000115351	5.36865e-09	96.87	2		21875.1	0.000173723	7.94156e-09	91.75	1.8
RX002i119	Seq025	C01	2.619	100	0		FALSE	FALSE	5.28642	0	1.232	1.828	1.21	0.502	0.311	0.204635	1.51978	6.02046	0.275476	1.11443	6.63578	0.213044	3.01933	5.67958	0.178656	3.69846	2.80987	5.28642	2.338	0
RX002i120	Seq026	C02	2.839	100	1		TRUE	TRUE	1.46581	1	0.208	0.397	0.369	0.299	0.311	0.204635	1.51978	1.01644	0.275476	1.11443	1.44114	0.213044	3.01933	1.73204	0.178656	3.69846	1.67361	1.46581	2.338	1	22591.5	4.31783e-05	1.91126e-09	59.19	1.7		21384.1	0.000625547	2.92528e-08	98.05	2.1		21512	0.000279485	1.29921e-08	87.93	1.4
RX002i121	Seq027	C03	3.082	100	1		FALSE	FALSE	1.93765	1	0.476	0.438	0.297	0.436	0.311	0.204635	1.51978	2.32609	0.275476	1.11443	1.58997	0.213044	3.01933	1.39408	0.178656	3.69846	2.44045	1.93765	2.338	1							27480.5	0.00409158	1.48891e-07	19.29	1.5		18784.7	0.00251739	1.34013e-07	22.04	1.6
RX002i122	Seq028	C04	2.666	60.75	0		TRUE	FALSE	10.2896	0	2.369	2.401	2.188	1.893	0.311	0.204635	1.51978	11.5767	0.275476	1.11443	8.71582	0.213044	3.01933	10.2702	0.178656	3.69846	10.5958	10.2896	2.338	0	28210.3	1e-05	3.54481e-10	32.41	2.1		34084.3	1e-05	2.93391e-10	39.78	2.8		21513.4	0.000443697	2.06243e-08	59.19	1.6
RX002i123	Seq029	C05	3.004	100	1		TRUE	TRUE	2.57171	0	0.604	0.858	0.452	0.375	0.311	0.204635	1.51978	2.95159	0.275476	1.11443	3.11461	0.213044	3.01933	2.12163	0.178656	3.69846	2.09901	2.57171	2.338	0	19095.6	0.000372071	1.94846e-08	78.59	1.8		20892.5	0.00026889	1.28702e-08	75.6	1.9		20515.6	0.000173898	8.47638e-09	71.88	1.7
RX002i124	Seq030	C06	2.922	100	1		TRUE	TRUE	5.04731	0	1.32	1.46	1.043	0.633	0.311	0.204635	1.51978	6.4505	0.275476	1.11443	5.29991	0.213044	3.01933	4.8957	0.178656	3.69846	3.54313	5.04731	2.338	0	22928.2	1e-05	4.36143e-10	83.65	2		21996	0.000197726	8.9892e-09	114.37	1.9		20839.5	0.000107047	5.13675e-09	131.15	1.6
RX002i125	Seq031	C07	2.999	92.65	1		FALSE	FALSE	2.11348	1	0.282	0.721	0.517	0.363	0.311	0.204635	1.51978	1.37806	0.275476	1.11443	2.61729	0.213044	3.01933	2.42673	0.178656	3.69846	2.03184	2.11348	2.338	1
RX002i126	Seq032	C08	2.785	100	1		TRUE	TRUE	2.22307	1	0.493	0.805	0.383	0.315	0.311	0.204635	1.51978	2.40916	0.275476	1.11443	2.92221	0.213044	3.01933	1.79775	0.178656	3.69846	1.76317	2.22307	2.338	1	19550.9	5.39599e-05	2.75997e-09	53.62	1.8		17300.5	0.00101126	5.84525e-08	107.92	2.3		17035.2	0.000498435	2.92591e-08	100.29	1.4
RX002i127	Seq033	C09	2.658	100	0		FALSE	FALSE	1.33973	1	0.22	0.377	0.317	0.255	0.311	0.204635	1.51978	1.07508	0.275476	1.11443	1.36854	0.213044	3.01933	1.48796	0.178656	3.69846	1.42733	1.33973	2.338	1
RX002i128	Seq034	C10	3.074	100	1		TRUE	TRUE	1.92729	1	0.248	0.844	0.332	0.335	0.311	0.204635	1.51978	1.21191	0.275476	1.11443	3.06379	0.213044	3.01933	1.55836	0.178656	3.69846	1.87512	1.92729	2.338	1	27043	0.000166252	6.1477e-09	108.48	3.3		29201.5	0.000580736	1.98872e-08	150.76	2.7		28407.8	0.000673773	2.37179e-08	132.46	2.4
RX002i129	Seq035	C11	2.862	100	1		TRUE	TRUE	1.05016	1	0.158	0.508	0.173	0.138	0.311	0.204635	1.51978	0.772105	0.275476	1.11443	1.84408	0.213044	3.01933	0.812039	0.178656	3.69846	0.772436	1.05016	2.338	1	26375.8	0.000178963	6.7851e-09	101.33	2.8		28541.2	0.000435892	1.52723e-08	132.2	2.6		29894.6	0.000650108	2.17467e-08	130.27	2.7
RX002i130	Seq036	C12	3.042	100	1		TRUE	TRUE	4.07966	0	0.593	1.426	1.376	0.319	0.311	0.204635	1.51978	2.89784	0.275476	1.11443	5.17649	0.213044	3.01933	6.45876	0.178656	3.69846	1.78556	4.07966	2.338	0	30342.1	1e-05	3.29575e-10	142.27	4.2		27556.3	0.00011676	4.23713e-09	190.22	3.2		27853.3	0.000130779	4.69529e-09	149.47	2.6
RX002i131	Seq037	D01	2.728	100	1		TRUE	TRUE	4.95051	0	1.088	1.474	1.32	0.525	0.311	0.204635	1.51978	5.31677	0.275476	1.11443	5.35073	0.213044	3.01933	6.1959	0.178656	3.69846	2.93861	4.95051	2.338	0	30860.7	0.000812108	2.63152e-08	131.29	3		32568	0.000617539	1.89615e-08	141.06	2.9		32754.7	0.000400712	1.22337e-08	153.28	2.9
RX002i132	Seq038	D02	3.055	100	1		TRUE	TRUE	1.81001	1	0.218	0.576	0.399	0.395	0.311	0.204635	1.51978	1.06531	0.275476	1.11443	2.09092	0.213044	3.01933	1.87285	0.178656	3.69846	2.21096	1.81001	2.338	1	25505.3	0.000183588	7.19804e-09	56.39	1.5		26045	0.000387152	1.48647e-08	93.06	2		32012.2	0.000244838	7.64825e-09	134.98	2.9
RX002i133	Seq039	D03	3.031	90.05	1		TRUE	TRUE	2.96394	0	0.476	0.928	0.702	0.512	0.311	0.204635	1.51978	2.32609	0.275476	1.11443	3.36871	0.213044	3.01933	3.29509	0.178656	3.69846	2.86585	2.96394	2.338	0	35296	0.00106495	3.01721e-08	94.99	2.1		35069.5	0.00113233	3.22881e-08	83.79	2.1		35813.1	0.000899732	2.5123e-08	122.97	2.4
RX002i134	Seq040	D04	3.036	100	1		FALSE	FALSE	4.22143	0	0.817	1.079	0.956	0.802	0.311	0.204635	1.51978	3.99247	0.275476	1.11443	3.91685	0.213044	3.01933	4.48734	0.178656	3.69846	4.48908	4.22143	2.338	0
RX002i135	Seq041	D05	2.891	100	1		TRUE	TRUE	3.34297	0	0.912	1.048	0.65	0.368	0.311	0.204635	1.51978	4.45671	0.275476	1.11443	3.80432	0.213044	3.01933	3.05101	0.178656	3.69846	2.05983	3.34297	2.338	0	40548.7	0.0019469	4.80138e-08	83.2	2		40293.6	0.00205393	5.09742e-08	92.67	2.3		39849.3	0.00187547	4.70641e-08	86.8	2.2
RX002i136	Seq042	D06	2.977	100	1		FALSE	FALSE	4.38552	0	0.889	1.417	0.93	0.659	0.311	0.204635	1.51978	4.34431	0.275476	1.11443	5.14382	0.213044	3.01933	4.3653	0.178656	3.69846	3.68866	4.38552	2.338	0
RX002i137	Seq043	D07			0		FALSE	FALSE	1.5516	1	0.282	0.424	0.343	0.3	0.311	0.204635	1.51978	1.37806	0.275476	1.11443	1.53915	0.213044	3.01933	1.61	0.178656	3.69846	1.67921	1.5516	2.338	1
RX002i138	Seq044	D08	2.659; 3.44	52.5; 47.5	0		FALSE	FALSE	2.35958	0	0.703	0.491	0.545	0.297	0.311	0.204635	1.51978	3.43538	0.275476	1.11443	1.78237	0.213044	3.01933	2.55816	0.178656	3.69846	1.66242	2.35958	2.338	0
RX002i139	Seq045	D09	2.989	100	1		TRUE	TRUE	2.02569	1	0.467	0.577	0.417	0.316	0.311	0.204635	1.51978	2.28211	0.275476	1.11443	2.09455	0.213044	3.01933	1.95734	0.178656	3.69846	1.76877	2.02569	2.338	1	41053.6	0.00074653	1.81843e-08	136.41	2.8		43165.2	0.000795993	1.84406e-08	119.8	2.8		46008.5	0.000784004	1.70404e-08	143.27	3.2
RX002i140	Seq046	D10	2.711; 3.062	29.14; 62.26	0		TRUE	FALSE	8.40195	0	2.197	2.38	1.644	1.164	0.311	0.204635	1.51978	10.7362	0.275476	1.11443	8.63959	0.213044	3.01933	7.71672	0.178656	3.69846	6.51533	8.40195	2.338	0	40892.4	1e-05	2.44544e-10	90.22	5.2		18291.7	6.55556e-05	3.58389e-09	126.81	1.9		20419.8	0.000305602	1.49659e-08	142.54	2.6
RX002i141	Seq047	D11			0		FALSE	FALSE	1.05641	1	0.177	0.348	0.2	0.207	0.311	0.204635	1.51978	0.864953	0.275476	1.11443	1.26327	0.213044	3.01933	0.938773	0.178656	3.69846	1.15865	1.05641	2.338	1
RX002i142	Seq048	D12	2.974	100	1		TRUE	TRUE	2.0962	1	0.284	1.353	0.269	0.147	0.311	0.204635	1.51978	1.38783	0.275476	1.11443	4.9115	0.213044	3.01933	1.26265	0.178656	3.69846	0.822812	2.0962	2.338	1	22722.4	0.000584187	2.57097e-08	166.11	2.6		21665.2	0.000440602	2.03369e-08	157.28	1.8		22812.3	0.000623784	2.73441e-08	175.12	2.7
RX002i143	Seq049	E01	2.442; 2.709	55.89; 44.11	0		FALSE	FALSE	2.51663	0	0.625	0.994	0.408	0.266	0.311	0.204635	1.51978	3.05421	0.275476	1.11443	3.6083	0.213044	3.01933	1.9151	0.178656	3.69846	1.4889	2.51663	2.338	0
RX002i144	Seq050	E02	2.559; 2.874	53.94; 46.06	0		FALSE	FALSE	4.27988	0	1.16	1.226	0.888	0.506	0.311	0.204635	1.51978	5.66862	0.275476	1.11443	4.45048	0.213044	3.01933	4.16815	0.178656	3.69846	2.83226	4.27988	2.338	0
RX002i145	Seq051	E03	3.068	100	1		FALSE	FALSE	3.16411	0	0.467	1.115	0.537	0.68	0.311	0.204635	1.51978	2.28211	0.275476	1.11443	4.04754	0.213044	3.01933	2.52061	0.178656	3.69846	3.8062	3.16411	2.338	0
RX002i146	Seq052	E04	2.486; 2.702	78.93; 21.07	0		FALSE	FALSE	4.16164	0	0.409	1.357	1.085	0.827	0.311	0.204635	1.51978	1.99868	0.275476	1.11443	4.92602	0.213044	3.01933	5.09285	0.178656	3.69846	4.62902	4.16164	2.338	0
RX002i147	Seq053	E05	2.674	91.66	0		TRUE	FALSE	4.04217	0	1.115	1.093	0.921	0.434	0.311	0.204635	1.51978	5.44872	0.275476	1.11443	3.96768	0.213044	3.01933	4.32305	0.178656	3.69846	2.42925	4.04217	2.338	0	18336.1	0.000317107	1.72941e-08	77.32	1.9		17966.2	0.000463706	2.581e-08	84.84	1.9		17966.7	0.0003026	1.68423e-08	70.56	1.8
RX002i148	Seq054	E06	2.694; 2.976	15.94; 84.06	0		TRUE	FALSE	2.7416	0	0.459	1.071	0.552	0.401	0.311	0.204635	1.51978	2.24301	0.275476	1.11443	3.88781	0.213044	3.01933	2.59101	0.178656	3.69846	2.24454	2.7416	2.338	0	32474.7	0.000978046	3.01172e-08	76.89	2.5		33323.7	0.00101393	3.04267e-08	111.8	2.8		35184	0.00113591	3.22848e-08	112.84	2.7
RX002i149	Seq055	E07	3.018	100	1		TRUE	TRUE	1.90059	1	0.279	0.642	0.463	0.31	0.311	0.204635	1.51978	1.3634	0.275476	1.11443	2.33051	0.213044	3.01933	2.17326	0.178656	3.69846	1.73518	1.90059	2.338	1	42685.2	0.000544294	1.27514e-08	128.75	3.3		50862.8	0.000691854	1.36023e-08	161.98	4.2		51140.7	0.000608834	1.19051e-08	151.96	3.8
RX002i150	Seq056	E08	3.057	100	1		TRUE	TRUE	2.24559	1	0.279	0.606	0.569	0.491	0.311	0.204635	1.51978	1.3634	0.275476	1.11443	2.19983	0.213044	3.01933	2.67081	0.178656	3.69846	2.7483	2.24559	2.338	1	29409.4	1e-05	3.40028e-10	201.11	4		30660.2	4.42821e-05	1.44429e-09	181.98	3.6		31859.7	1e-05	3.13876e-10	145.15	3.5
RX002i151	Seq057	E09	3.036	100	1		TRUE	TRUE	1.98075	1	0.249	0.534	0.435	0.487	0.311	0.204635	1.51978	1.2168	0.275476	1.11443	1.93846	0.213044	3.01933	2.04183	0.178656	3.69846	2.72591	1.98075	2.338	1	28305.1	9.37616e-05	3.31253e-09	133.15	2.9		29446.7	1e-05	3.39596e-10	118.49	3.4		29598.8	0.000164014	5.54125e-09	141.51	2.9
RX002i152	Seq058	E10	2.996	100	1		FALSE	FALSE	2.15367	1	0.245	0.643	0.569	0.431	0.311	0.204635	1.51978	1.19725	0.275476	1.11443	2.33414	0.213044	3.01933	2.67081	0.178656	3.69846	2.41246	2.15367	2.338	1
RX002i153	Seq059	E11	2.677	100	0		FALSE	FALSE	1.55457	1	0.268	0.526	0.348	0.244	0.311	0.204635	1.51978	1.30965	0.275476	1.11443	1.90942	0.213044	3.01933	1.63347	0.178656	3.69846	1.36576	1.55457	2.338	1
RX002i154	Seq060	E12	2.622	84.86	0		FALSE	FALSE	1.42765	1	0.143	0.801	0.205	0.204	0.311	0.204635	1.51978	0.698804	0.275476	1.11443	2.90769	0.213044	3.01933	0.962243	0.178656	3.69846	1.14186	1.42765	2.338	1							15679.4	1e-05	6.3778e-10	29.53	2.3		21525.5	0.000440959	2.04854e-08	37.49	1.4
RX002i155	Seq061	F01	2.677	100	0		TRUE	FALSE	1.20091	1	0.267	0.541	0.172	0.13	0.311	0.204635	1.51978	1.30476	0.275476	1.11443	1.96387	0.213044	3.01933	0.807345	0.178656	3.69846	0.727657	1.20091	2.338	1	32602.7	0.00136102	4.17456e-08	155.19	3		34255.1	0.00160213	4.67704e-08	186.25	3		35689.9	0.00202258	5.66708e-08	169.03	3.3
RX002i156	Seq062	F02	3.056	100	1		TRUE	TRUE	2.29221	1	0.393	0.763	0.532	0.354	0.311	0.204635	1.51978	1.92049	0.275476	1.11443	2.76975	0.213044	3.01933	2.49714	0.178656	3.69846	1.98147	2.29221	2.338	1	22826.1	0.000668357	2.92803e-08	113.17	2.2		21311.3	0.00084881	3.9829e-08	129.59	2		22427	0.00099772	4.44875e-08	107.93	1.7
RX002i157	Seq063	F03	2.727	100	1		FALSE	FALSE	5.52686	0	1.046	1.613	1.268	0.927	0.311	0.204635	1.51978	5.11153	0.275476	1.11443	5.85532	0.213044	3.01933	5.95182	0.178656	3.69846	5.18875	5.52686	2.338	0
RX002i158	Seq064	F04	3.103	100	1		TRUE	TRUE	1.9693	1	0.507	0.493	0.465	0.255	0.311	0.204635	1.51978	2.47758	0.275476	1.11443	1.78963	0.213044	3.01933	2.18265	0.178656	3.69846	1.42733	1.9693	2.338	1	51035	1e-05	1.95944e-10	156.21	8.2		81173.6	1e-05	1.23193e-10	140.99	6		27476.5	1e-05	3.63948e-10	162.85	3
RX002i159	Seq065	F05			0		FALSE	FALSE	1.2471	1	0.233	0.49	0.223	0.183	0.311	0.204635	1.51978	1.13861	0.275476	1.11443	1.77874	0.213044	3.01933	1.04673	0.178656	3.69846	1.02432	1.2471	2.338	1
RX002i160	Seq066	F06	2.816	100	1		FALSE	FALSE	4.82748	0	1.116	1.675	1.12	0.45	0.311	0.204635	1.51978	5.4536	0.275476	1.11443	6.08038	0.213044	3.01933	5.25713	0.178656	3.69846	2.51881	4.82748	2.338	0	18960.8	0.00169986	8.96516e-08	41.53	2.5		15699.1	0.00187678	1.19548e-07	57.6	2.5		16145.5	0.00152284	9.43198e-08	41.27	2.6
RX002i161	Seq067	F07	3.102	100	1		FALSE	FALSE	2.27918	1	0.414	0.627	0.479	0.459	0.311	0.204635	1.51978	2.02311	0.275476	1.11443	2.27606	0.213044	3.01933	2.24836	0.178656	3.69846	2.56919	2.27918	2.338	1
RX002i162	Seq068	F08	3.128	100	1		TRUE	TRUE	2.63405	0	0.383	0.64	0.682	0.561	0.311	0.204635	1.51978	1.87162	0.275476	1.11443	2.32325	0.213044	3.01933	3.20122	0.178656	3.69846	3.14012	2.63405	2.338	0	26758.5	0.000834076	3.11706e-08	113.02	2.6		26523.6	0.000961787	3.62616e-08	106.48	2.2		26138.3	0.000937484	3.58663e-08	83.89	2
RX002i163	Seq069	F09	3.068	100	1		FALSE	FALSE	4.55544	0	1.032	1.544	1.003	0.512	0.311	0.204635	1.51978	5.04312	0.275476	1.11443	5.60484	0.213044	3.01933	4.70795	0.178656	3.69846	2.86585	4.55544	2.338	0
RX002i164	Seq070	F10	3.109	100	1		FALSE	FALSE	1.93062	1	0.217	0.521	0.475	0.454	0.311	0.204635	1.51978	1.06042	0.275476	1.11443	1.89127	0.213044	3.01933	2.22959	0.178656	3.69846	2.5412	1.93062	2.338	1
RX002i165	Seq071	F11	2.845	100	1		TRUE	TRUE	2.32948	1	0.371	0.751	0.683	0.281	0.311	0.204635	1.51978	1.81298	0.275476	1.11443	2.72619	0.213044	3.01933	3.20591	0.178656	3.69846	1.57286	2.32948	2.338	1	19676.8	1e-05	5.08211e-10	43.07	2.8		23583	1e-05	4.24034e-10	80.57	5.3		16268.7	1e-05	6.14678e-10	96.86	2
RX002i166	Seq072	F12	3.024	100	1		FALSE	FALSE	1.27393	1	0.312	0.433	0.16	0.223	0.311	0.204635	1.51978	1.52466	0.275476	1.11443	1.57182	0.213044	3.01933	0.751019	0.178656	3.69846	1.24821	1.27393	2.338	1
RX002i167	Seq073	G01	3.109	100	1		FALSE	FALSE	1.39682	1	0.148	0.394	0.375	0.299	0.311	0.204635	1.51978	0.723238	0.275476	1.11443	1.43025	0.213044	3.01933	1.7602	0.178656	3.69846	1.67361	1.39682	2.338	1
RX002i168	Seq074	G02	3.026	100	1		FALSE	FALSE	4.69077	0	1.006	1.664	0.956	0.593	0.311	0.204635	1.51978	4.91606	0.275476	1.11443	6.04045	0.213044	3.01933	4.48734	0.178656	3.69846	3.31923	4.69077	2.338	0	26026.8	0.00467775	1.79728e-07	23.5	1.5		39388.5	0.00392476	9.96423e-08	19.7	1.6		60401.3	0.00550662	9.11672e-08	20.05	1.5
RX002i169	Seq075	G03	2.823	100	1		TRUE	TRUE	4.47511	0	0.999	1.583	0.866	0.573	0.311	0.204635	1.51978	4.88185	0.275476	1.11443	5.74641	0.213044	3.01933	4.06489	0.178656	3.69846	3.20729	4.47511	2.338	0	16153.2	0.00020605	1.2756e-08	78.19	1.8		14052.3	0.000352682	2.50977e-08	106.77	1.5		14782.9	0.000486664	3.29207e-08	105.44	1.7
RX002i170	Seq076	G04	2.903	100	1		FALSE	FALSE	4.96861	0	1.327	1.287	1.236	0.521	0.311	0.204635	1.51978	6.4847	0.275476	1.11443	4.67191	0.213044	3.01933	5.80162	0.178656	3.69846	2.91622	4.96861	2.338	0	18570.6	1e-05	5.38486e-10	25.25	2.4		10851.2	1e-05	9.21555e-10	38.56	3.1		11404.5	0.000291874	2.55928e-08	39.57	1.4
RX002i171	Seq077	G05	3.071	100	1		FALSE	FALSE	2.18803	1	0.329	0.698	0.547	0.365	0.311	0.204635	1.51978	1.60774	0.275476	1.11443	2.53379	0.213044	3.01933	2.56755	0.178656	3.69846	2.04304	2.18803	2.338	1							14018.6	0.000709781	5.06313e-08	21.3	2		13688.2	0.00171225	1.2509e-07	23.99	1.3
RX002i172	Seq078	G06	3.101	100	1		FALSE	FALSE	2.29991	1	0.414	0.783	0.506	0.35	0.311	0.204635	1.51978	2.02311	0.275476	1.11443	2.84235	0.213044	3.01933	2.3751	0.178656	3.69846	1.95908	2.29991	2.338	1	23242.7	0.00668454	2.87598e-07	33.8	1.6		39399.1	0.0061878	1.57054e-07	32.11	1.7		38512.7	0.0060449	1.56958e-07	25.64	1.5
RX002i173	Seq079	G07	3.259	100	0		FALSE	FALSE	2.29998	1	0.471	0.648	0.476	0.413	0.311	0.204635	1.51978	2.30165	0.275476	1.11443	2.35229	0.213044	3.01933	2.23428	0.178656	3.69846	2.31171	2.29998	2.338	1
RX002i174	Seq080	G08	2.746	100	1		FALSE	FALSE	3.26383	0	0.559	0.954	0.795	0.559	0.311	0.204635	1.51978	2.73169	0.275476	1.11443	3.46309	0.213044	3.01933	3.73162	0.178656	3.69846	3.12892	3.26383	2.338	0	7357.61	0.00237547	3.22859e-07	85.95	2.1		10963.8	0.00209026	1.90652e-07	90.97	1.7		12730.2	0.00202608	1.59155e-07	63.57	1.5
RX002i175	Seq081	G09	2.973	90.92	1		FALSE	FALSE	1.65634	1	0.28	0.504	0.351	0.318	0.311	0.204635	1.51978	1.36829	0.275476	1.11443	1.82956	0.213044	3.01933	1.64755	0.178656	3.69846	1.77996	1.65634	2.338	1
RX002i176	Seq082	G10	2.826	100	1		TRUE	TRUE	2.46684	0	0.625	0.834	0.444	0.304	0.311	0.204635	1.51978	3.05421	0.275476	1.11443	3.02748	0.213044	3.01933	2.08408	0.178656	3.69846	1.7016	2.46684	2.338	0	23939	0.00137979	5.76378e-08	39.56	2		26413.6	0.00172163	6.518e-08	59.06	1.8		25799.2	0.00149593	5.79838e-08	49.34	1.7
RX002i177	Seq083	G11	3.008	100	1		FALSE	FALSE	2.48449	0	0.315	0.765	0.667	0.445	0.311	0.204635	1.51978	1.53932	0.275476	1.11443	2.77701	0.213044	3.01933	3.13081	0.178656	3.69846	2.49082	2.48449	2.338	0
RX002i178	Seq084	G12	3.052	100	1		FALSE	FALSE	0.925752	1	0.153	0.394	0.152	0.145	0.311	0.204635	1.51978	0.747671	0.275476	1.11443	1.43025	0.213044	3.01933	0.713468	0.178656	3.69846	0.811617	0.925752	2.338	1
RX002i179	Seq085	H01	2.748	100	1		FALSE	FALSE	1.70776	1	0.458	0.496	0.453	0.119	0.311	0.204635	1.51978	2.23813	0.275476	1.11443	1.80052	0.213044	3.01933	2.12632	0.178656	3.69846	0.666086	1.70776	2.338	1	82498.8	0.0119941	1.45385e-07	12.27	1.5		70462.1	0.0185754	2.63623e-07	22.48	1.4		97097.3	0.0132143	1.36093e-07	23.69	1.6
RX002i180	Seq086	H02	3.121	100	1		FALSE	FALSE	1.78289	1	0.303	0.375	0.481	0.363	0.311	0.204635	1.51978	1.48068	0.275476	1.11443	1.36128	0.213044	3.01933	2.25775	0.178656	3.69846	2.03184	1.78289	2.338	1
RX002i181	Seq087	H03	2.759	100	1		FALSE	FALSE	1.70386	1	0.258	0.59	0.299	0.359	0.311	0.204635	1.51978	1.26078	0.275476	1.11443	2.14175	0.213044	3.01933	1.40347	0.178656	3.69846	2.00945	1.70386	2.338	1
RX002i182	Seq088	H04	2.831	100	1		FALSE	FALSE	3.58136	0	0.569	0.987	1.007	0.578	0.311	0.204635	1.51978	2.78056	0.275476	1.11443	3.58289	0.213044	3.01933	4.72672	0.178656	3.69846	3.23527	3.58136	2.338	0
RX002i183	Seq089	H05	3.046	100	1		TRUE	TRUE	1.5395	1	0.285	0.383	0.372	0.291	0.311	0.204635	1.51978	1.39272	0.275476	1.11443	1.39032	0.213044	3.01933	1.74612	0.178656	3.69846	1.62883	1.5395	2.338	1	34750.7	0.00183796	5.289e-08	53.28	2		35077.4	0.00173319	4.94106e-08	51.33	1.9		34171.1	0.00264987	7.75472e-08	118.93	2.3
RX002i184	Seq090	H06	2.714	100	1		FALSE	FALSE	1.32923	1	0.235	0.353	0.311	0.255	0.311	0.204635	1.51978	1.14838	0.275476	1.11443	1.28142	0.213044	3.01933	1.45979	0.178656	3.69846	1.42733	1.32923	2.338	1
RX002i185	Seq091	H07	2.773	100	1		FALSE	FALSE	4.74681	0	1.096	1.368	1.071	0.65	0.311	0.204635	1.51978	5.35587	0.275476	1.11443	4.96595	0.213044	3.01933	5.02713	0.178656	3.69846	3.63828	4.74681	2.338	0													132463	0.00706867	5.33635e-08	16.67	1.6
RX002i186	Seq092	H08	3.076	100	1		FALSE	FALSE	2.95874	0	0.198	0.682	0.835	0.799	0.311	0.204635	1.51978	0.967575	0.275476	1.11443	2.47571	0.213044	3.01933	3.91938	0.178656	3.69846	4.47229	2.95874	2.338	0
RX002i187	Seq093	H09	3.029	100	1		FALSE	FALSE	3.15465	0	0.392	0.769	0.716	0.813	0.311	0.204635	1.51978	1.9156	0.275476	1.11443	2.79153	0.213044	3.01933	3.36081	0.178656	3.69846	4.55065	3.15465	2.338	0
RX002i188	Seq094	H10	3.101	100	1		TRUE	TRUE	1.62436	1	0.215	0.701	0.282	0.282	0.311	0.204635	1.51978	1.05065	0.275476	1.11443	2.54468	0.213044	3.01933	1.32367	0.178656	3.69846	1.57846	1.62436	2.338	1	21276.4	0.000520869	2.44811e-08	43.2	1.6		19096.8	0.000596962	3.12598e-08	56.92	1.6		19702.2	0.000609207	3.09208e-08	62.4	1.8
RX002i189	Seq095	H11	2.892	100	1		FALSE	FALSE	2.54203	0	0.411	0.731	0.671	0.421	0.311	0.204635	1.51978	2.00845	0.275476	1.11443	2.65359	0.213044	3.01933	3.14958	0.178656	3.69846	2.35649	2.54203	2.338	0													175675	0.00645806	3.67614e-08	16.26	1.8
